# Putative neofunctionalization of a Poales-specific EXO70 clade

**DOI:** 10.1101/2024.12.13.628418

**Authors:** Molly Bergum, Jan Sklenar, Inmaculada Hernández-Pinzón, Jodie Taylor, Matthew Smoker, Sebastian Samwald, Megan Allen, Anupriya Thind, Phon Green, Hyeran Moon, Frank L. H. Menke, Cyril Zipfel, Jack Rhodes, Christine Faulkner, Matthew J. Moscou

## Abstract

EXO70s are uniquely expanded in land plants compared to all other eukaryotic lineages. The functional implications of this expansion and diversification on the conserved role of EXO70 as a subunit of the octameric exocyst complex have remained unresolved. We previously demonstrated barley (*Hordeum vulgare*) EXO70FX12, a member of the monocot-specific EXO70FX clade, is required for resistance to wheat stripe rust in conjunction with the leucine-rich repeat receptor kinase (LRR-RK) HvPUR1. Through phylogenetic analysis, we identified unique features of the EXO70FX clade, leading us to hypothesize that this clade experienced neofunctionalization. Using structural predictions and protein-protein interaction assays, we demonstrate that HvEXO70FX12 lost the ability to serve as a subunit within the exocyst complex. We predict that the EXO70FX clade has largely lost exocyst association and represents a novel acquisition that emerged during Poales diversification for immunity.
