## Supplementary dataset 1 for "Putative neofunctionalization of a Poales-specific EXO70 clade"

### Sheet: merged
species	common name	source	protein identifier	reference	more information	green plant EXO70 count	Dataset
Amborella trichopoda		Phytozome	Atrichopoda_291_v1.0.protein.clean.fa	Atrichopoda_291_v1.0		10	green plant
Anthoceros angustus	hornwort	Dryad	Anthoceros.angustus.coding.gene.pep.clean			3	green plant
Arabidopsis thaliana		TAIR	Athaliana_167_TAIR10.protein.clean.fa			23	green plant
Ceratodon purpureus	moss	Phytozome	CpurpureusGG1_539_v1.1.protein.fa			11	green plant
Ceratopteris richardii	fern	Phytozome	Crichardii_676_v2.1.protein.clean.fa			55	green plant
Chara braunii	green algae/stonewort	NCBI	GCA_003427395.1_Cbr_1.0_protein.faa	GCA_003427395.1_Cbr_1.0		2	green plant
Chlorokybus atmophyticus	green algae	NCBI	scaffold_Chlorokybus_atmophyticus.pep	GCA_009103225.1_ASM910322v1	https://doi.org/10.1038/s41477-019-0560-3	1	green plant
Cucumis sativus	cucumber	Phytozome	Csativus_122_v1.0.protein.clean.fa			18	green plant
Klebsormidium nitens	green algae	NCBI	GCA_000708835.1_ASM70883v1_protein.faa	GCA_000708835.1_ASM70883v1		1	green plant
Liriodendron chinense	Chinese tulip tree	TreeGenesDB	liriodendron_chinense_Final.pep	v1.0	https://treegenesdb.org/FTP/Genomes/Lich/v1.0/	22	green plant
Marchantia polymorpha	liverwort	Phytozome	Mpolymorpha_320_v3.1.protein.fa			3	green plant
Medicago truncatula		Phytozome	Mtruncatula_285_Mt4.0v1.protein.fa			39	green plant
Mesostigma viride	green algae	NCBI	scaffold_Mesostigma_viride.pep	GCA_009746045.1_ASM974604v1	https://doi.org/10.1038/s41477-019-0560-3	1	green plant
Mesotaenium endlicherianum	green algae	NCBI	Mesotaenium_endlicherianum_gene.pep	GCA_009602735.1_ASM960273v1		4	green plant
Nymphaea tetragona	pygmy water lily	NCBI	GWHAAYW00000000.Protein.clean.faa	GWHAAYW00000000		13	green plant
Oryza sativa	rice	Phytozome	Osativa_323_v7.0.protein.fa	v7.0		43	green plant
Physcomitrium patens	Moss	Phytozome	Ppatens_318_v3.3.protein.fa			13	green plant
Picea abies	Norway spruce	PlantGenIE	Pabies1.0-all-pep.faa	v1.0	https://plantgenie.org/FTP?dir=Data%2FPlantGenIE%2FPicea_abies%2Fv1.0	31	green plant
Pinus taeda	Loblolly pine	PlantGenIE	ptaeda.v1.01.scaffolds.trimmed.all.maker.proteins.fa	v1.0	https://plantgenie.org/FTP?dir=Data%2FPlantGenIE%2FPinus_taeda%2Fv1.0	68	green plant
Selaginella moellendorffii	club moss	Phytozome	Smoellendorffii_91_v1.0.protein.clean.fa			4	green plant
Solanum lycopersicum	tomato	Phytozome	Slycopersicum_390_ITAG2.4.protein.fa			22	green plant
Spirodela polyrhiza	duckweed	Phytozome	Spolyrhiza_290_v2.protein.clean.fa	Spolyrhiza_290_v2		18	green plant
Spirogloea muscicola	green algae	Phytozome	Spirogloea_muscicola_gene.pep	GCA_009602725.1_ASM960272v1		6	green plant
Ananas comosus	pineapple	Phytozome	Acomosus_321_v3.noast.protein.fa	321_v3			other
Brachypodium distachyon	stiff brome	Phytozome	Bdistachyon_314_v3.1.protein_primaryTranscriptOnly.fa	v3.1			other
Carex cristatella	crested sedge	NCBI	Ccristatella_v1.0.proteins.fasta	JAJHPF010000000	https://doi.org/10.1093/g3journal/jkac211		other
Carex scoparia	broom sedge	NCBI	Cscoparia_v1.0.proteins.fasta	JAJHPE010000000	https://doi.org/10.1093/g3journal/jkac211		other
Ecdeiocolea monostachya		NCBI	Emo_MaSuRCA_v1_v1.2_cuffmerge_transcripts.fa.transdecoder.proteins.fasta	JAPDFQ000000000			other
Hordeum vulgare	barley	IPK	Hv_Morex.pgsb.Jul2020.aa.noreturns.fa	V3	http://doi.org/10.5447/ipk/2021/3		other
Joinvillea ascendens	'Ohe	Phytozome	Jascendens_587_v1.1.protein.fa				other
Juncus effusus	common rush	NCBI	Jeffusus_v1.0.proteins.fasta	JAJHPD010000000	https://doi.org/10.1093/g3journal/jkac211		other
Juncus inflexus	hard rush	NCBI	Jinflexus_v1.0.proteins.fasta	JAJHPC010000000	https://doi.org/10.1093/g3journal/jkac211		other
Musa acuminata	banana	Banana Genome Hub	Macuminata_304_v1.protein.noast.fasta	v2.0			other
Oropetium thomaeum	resurrection plant	Phytozome	Othomaeum_386_v1.0.protein.fa	v1.0			other
Pharus latifolius	stalkgrass	GoGe	pharus_latifolius_pep_clean.fa	Genome ID 60161			other
Setaria italica	foxtail millet	Phytozome	Sitalica_312_v2.2.protein.fa	v2.2			other
Sorghum bicolor	sorghum	Phytozome	Sbicolor_454_v3.1.1.protein.fa	v3.1			other
Streptochaeta angustifolia		CyVerse	Streptochaeta_maker_standard_proteins_V1.fasta	V1	https://datacommons.cyverse.org/browse/iplant/home/aseetharam/Streptochaeta_v1_publication_release_2021-05-13		other
Triticum aestivum	wheat	IWGSC	iwgsc_refseqv2.1_annotation_200916_pep.valid.fasta	RefSeqV2.1			other
Zea mays	corn/maize	NCBI	Zmays_493_RefGen_V4.protein.fa	B73 RefGen_v4			other
